# Calcium transients trigger switch-like discharge of prostaglandin E_2_ in an extracellular signal-regulated kinase-dependent manner

**DOI:** 10.1101/2023.02.01.526734

**Authors:** Tetsuya Watabe, Shinya Yamahira, Kanako Takakura, Dean Thumkeo, Shuh Narumiya, Michiyuki Matsuda, Kenta Terai

## Abstract

Prostaglandin E_2_ (PGE_2_) is a key player in a plethora of physiological and pathological events. Nevertheless, little is known about the dynamics of PGE_2_ secretion from a single cell and its effect on the neighboring cells. Here, by observing confluent Madin-Darby canine kidney (MDCK) epithelial cells expressing fluorescent biosensors we demonstrate that calcium transients in a single cell cause PGE_2_-mediated radial spread of PKA activation (RSPA) in neighboring cells. By *in vivo* imaging, RSPA was also observed in the basal layer of the mouse epidermis. Experiments with an optogenetic tool revealed a switch-like PGE_2_ discharge in response to the increasing cytoplasmic Ca^2+^ concentrations. The cell density of MDCK cells correlated with the frequencies of calcium transients and the following RSPA. The extracellular signal-regulated kinase (ERK) activation also enhanced the frequency of RSPA in MDCK and *in vivo*. Thus, the PGE_2_ discharge is regulated temporally by calcium transients and ERK activity.
