## Supplemental Table 1A for "Calcium transients trigger switch-like discharge of prostaglandin E_2_ in an extracellular signal-regulated kinase-dependent manner"

### Sheet: Plasmid
Criteria	Plasmid name	AddGene#	Figure and panel	Source	Addgene# of source
Vector	pCMV-VSVG-RSV-Rev	N/A	N/A	Miyoshi et al., 1998	N/A
	psPAX2			A gift from Dr. Trono	12260
	pPBpuro-UbC-MCS			A gift from Dr. Yusa, Yusa, K., Rad, R., Takeda, J., and Bradley, A. (2009). Nat Methods 6, 363-369.	N/A
	pCMV-mPBase				N/A
	pPBpuro-CAG-MCS				N/A
	pPBbsr-CAG-MCS				N/A
	pCSIIpuro-CAG-MCS			A gift from late Dr. Miyoshi https://dna.brc.riken.jp/en/rvden/cfmen	N/A
	pCSIIbsr-CAG-MCS				N/A
PKA biosensor	pCSIIpuro-4493NES(Booster-PKA)	184710	Fig. 1, 3, 4, 5, 6 SFig. 1	Watabe et al., 2020	138373
	pPBpuro-UbC-4493NES(Booster-PKA)	184711	Fig. 4
Epac biosensor	pPBbsr-6080NES	162487	1F, 1G	Watabe et al., 2020	162487
Calcium biosensor	pCSIIbsr-GCaMP6s	184712	Fig. 3, SFig. 3	Ichise et al., 2022	N/A
	pCSIIhyg-iRFP670-P2Av3-RGECO1.0	184713	Fig. 4	Zhao et al., 2011, Lo et al., 2015 and Shcherbakova et al., 2013	N/A
Gq DREADD	pPBpuro-hM3D-P2Av3-mCherryNLS	184714	3E, 3F, 3G	Armbruster et al., 2007, Lo et al., 2015, and Shaner et al., 2004	N/A
OptoSTIM1	pPBbsr2-OptoSTIM1(CRY2clust)	184715	Fig. 4	Park et al., 2017	N/A
dog COX1-KO	LentiCRISPRv2-bleo-COX1-4	184722	5A	Sanjana et al., 2014	52961
dog COX2-KO	LentiCRISPRv2-hyg2-COX2-4	184723	5A
dog EP2-KO	LentiCRISPRv2-bleo-PTGER2	184724	5A
dog cPLA2-KO	LentiCRISPRv2-bleo-PLA2G4A_3	184725	5A
dog EP4-KO	LentiCRISPRv2-hyg2-PTGER4	184726	5A
dog COX1-KO	pX459-canis_PTGS1-3	184727	5C, D, SFig. 2	Ran et al., 2013	62988
	pX459-canis_PTGS1-4	184728	5C, D, SFig. 2
dog COX2-KO	pX459-canis_PTGS2-3	184729	5C, D, SFig. 2
	pX459-canis_PTGS2-4	184730	5C, D, SFig. 2
Table S1A: Plasmids in this paper.
PKA biosensor	Watabe et al., 2020	138373
