## Supplemental Table 1B for "Calcium transients trigger switch-like discharge of prostaglandin E_2_ in an extracellular signal-regulated kinase-dependent manner"

### Sheet: Primer
Target	Cell	Sequence1	Sequence2	Fig. and panel
COX1-KO	MDCK	5’-GCCCTCACTCACATCTGCTT-3’	5’-GGGAGGACTGGGGATAAGGT-3’	5A, 5C, 5D
COX1-KO	MDCK	5’-GTGGCTGCAGTATCTTATCAGCTGTTTC-3’	5’-GATCAGAAGTATCCGGAGTGGAAGATGG -3’	5C, D
COX2-KO	MDCK	5’-CTCAGCTGGGAGCATTAGTCT-3’	5’-TCCACCAAAGGTGCTAGGCT-3’	5A, 5C, 5D
COX2-KO	MDCK	5’-AACTGCGCCTTTTCAAGGA-3’	5’-CCCTCAATCACGCTCAAAGAC-3’	5C, D
cPLA2-KO	MDCK	5’-TCCCCTTATTTCGGGTCCCT-3’	5’-ACTCACATCGCGTGTAGAACA-3’	5A
EP2-KO	MDCK	5’-CTGGTGACAGAGCTGGTGTT-3’	5’-AGGAGAATGAGGTGGTCCGT-3’	5A
EP4-KO	MDCK	5’-TCATTTCCGCTCACCGGTCT-3’	5’-AGAGCACGTTGGACGCATAG-3’	5A
Table S1B: Primers for validating the gene knockout.
