## Supplemental Table 1C for "Calcium transients trigger switch-like discharge of prostaglandin E_2_ in an extracellular signal-regulated kinase-dependent manner"

### Sheet: Cell lines
Name	Original cell line	Source	Plasmid	Fig. and panel
MDCK Booster-PKA	MDCK EKAREV-NLS	Kawabatai et al., 2016	pCSIIpuro-4493NES, pCMV-VSV-G-RSV-Rev, psPAX2	1B, 1C, 1D, 1E, 1H, 3B, Fig. 6, SFig. 1
MDCK hyBRET-Epac	MDCK	RIKEN BioResource Center	pPBbsr-6080NES, pCMV-mPBase	1G
MDCK Booster-PKA, GCaMP6s	MDCK	RIKEN BioResource Center	pCSIIpuro-4493NES, pCSIIbsr-GCaMP6s, pCMV-VSV-G-RSV-Rev, psPAX2	3A, 3C, 3D, 3E, 3F, SFig. 3
MDCK Gq-DREADD, GCaMP6s	MDCK	RIKEN BioResource Center	pCSIIbsr-GCaMP6s, pCMV-VSV-G-RSV-Rev, psPAX2, pPBpuro-hM3D-P2Av3-mCherryNLS, pCMV-mPBase	3E, 3F, 3G, 5A
MDCK ΔEP2/4	MDCK CaPKA #6	This paper	LentiCRISPRv2-bleo-PTGER2, LentiCRISPRv2-hyg2-PTGER4, pCMV-VSV-G-RSV-Rev, psPAX2	5A
MDCK ΔCOX1	MDCK Gq-DREADD, GCaMP6s	This paper	LentiCRISPRv2-bleo-COX1-4, pCMV-VSV-G-RSV-Rev, psPAX2	5A
MDCK ΔCOX2	MDCK Gq-DREADD, GCaMP6s	This paper	LentiCRISPRv2-hyg2-COX2-4, pCMV-VSV-G-RSV-Rev, psPAX2	5A
MDCK ΔcPLA2	MDCK Gq-DREADD, GCaMP6s	This paper	LentiCRISPRv2-bleo-PLA2G4A_3, pCMV-VSV-G-RSV-Rev, psPAX2	5A
MDCK OptoSTIM1, R-GECO1	MDCK	RIKEN BioResource Center	pPBbsr2-OptoSTIM1(CRY2clust), pCSIIhyg-iRFP670-P2Av3-RGECO1.0, pCMV-VSV-G-RSV-Rev, psPAX2, pCMV-mPBase	Fig. 4
MDCK COX-DKO, Booster-PKA	MDCK	RIKEN BioResource Center	pX459-canis_PTGS1-3, pX459-canis_PTGS1-4, pX459-canis_PTGS2-3, pX459-canis_PTGS2-4, pPBpuro-UbC-4493NES	Fig. 4, 5C, 5D, SFig.2
Table S1C: Cell lines
